# A comprehensive benchmark for multiple highly efficient base editors with broad targeting scope

**DOI:** 10.1101/2024.12.17.628899

**Authors:** Xiaofeng Wang, Xiaolong Cheng, Zexu Li, Shixin Ma, Han Zhang, Zhisong Chen, Yingjia Yao, Zihan Li, Chunge Zhong, You Li, Yunhan Zhang, Vipin Menon, Lumen Chao, Wei Li, Teng Fei

## Abstract

As the toolbox of base editors (BEs) expands, selecting appropriate BE and guide RNA (gRNA) to achieve optimal editing efficiency and outcome for a given target becomes challenging. Here, we construct a set of 10 adenine and cytosine BEs with high activity and broad targeting scope, and comprehensively evaluate their editing profiles and properties head-to-head with 34,040 BE-gRNA-target combinations using genomically integrated long targets and tiling gRNA strategies. Interestingly, we observe widespread non-canonical protospacer adjacent motifs (PAMs) for these BEs. Using this large-scale benchmark data, we build a deep learning model, named BEEP (<u>B</u>ase <u>E</u>diting <u>E</u>fficiency <u>P</u>redictor), for predicting the editing efficiency and outcome of these BEs. Guided by BEEP, we experimentally test and validate the installment of 3,558 disease-associated single nucleotide variants (SNVs) via BEs, including 20.1% of target sites that would be generally considered as “uneditable”, due to the lack of canonical PAMs. We further predict candidate BE-gRNA-target combinations for modeling 1,752,651 ClinVar SNVs. We also identify several cancer-associated SNVs that drive the resistance to BRAF inhibitors in melanoma. These efforts benchmark the performance and illuminate the capabilities of multiple highly useful BEs for interrogating functional SNVs. A practical webserver (http://beep.weililab.org/) is freely accessible to guide the selection of optimal BEs and gRNAs for a given target.
