## Supplementary Data 5 for "A comprehensive benchmark for multiple highly efficient base editors with broad targeting scope"

### Sheet: Legend
sheet	legend
Plasmid construction	Detailed information of oligos and primers for plasmid construction.
Genomic site editing	Detailed information of oligos and primers for endogeneous site editing and PCR for NGS
Sequencing lib construction	Detailed information of primers for sequencing library construction

### Sheet: Plasmid construction
Name	Sequence (5’ to 3’)
Primers for base editor plasmid construction
TadA-8e Forward	cgggtttgccgccagaac
TadA-8e Reverse	gatggccaggccgatgctg
evoAPOBEC1 Forward	cgggtttgccgccagaac
evoAPOBEC1 Reverse	gatggccaggccgatgctg
UGI-UGI Forward	cggatcgacctgtctcagctg
UGI-UGI Reverse	cagcagagagaagtttgttgcgcc
Cas9(D10A) Forward	gacaagaagtacagcatcggcctggccatcggcaccaactctgtg
Cas9(D10A) Reverse-1	cagccttctttgtggcggcaggtcgcttagaaccaccagagtcgcctcccagctgagac
Cas9(D10A) Reverse-2	cgtcatcgtctttgtaatctttcttcttcttagcctgtccagccttctttgtggcggc
Cas9(D10A) Reverse-3	gagagaagtttgttgcgccggatcccttatcgtcatcgtctttgtaatctttcttcttc
xCas9(D10A) Forward-1	gacaagaagtacagcatcggcctggccatcggcaccaactctgtg
xCas9(D10A) Reverse-1	gctcagctgcagtttggTatcctcggccaggtcg
xCas9(D10A) Forward-2	tcgacctggccgaggatAccaaactgcagctgagc
xCas9(D10A) Reverse-2	ggtggtgctcgtcgtatAGcttgatcatagaggcgctc
xCas9(D10A) Forward-3	gagcgcctctatgatcaagCTatacgacgagcaccacc
xCas9(D10A) Reverse-3	gatctggtgggggatgAtgccgttgtcgaaggtc
xCas9(D10A) Forward-4	gaccttcgacaacggcaTcatcccccaccagatc
xCas9(D10A) Reverse-4	cccttgtccaccacttTctcgaagttccaggg
xCas9(D10A) Forward-5	ccctggaacttcgagAaagtggtggacaaggg
xCas9(D10A) Reverse-5	cacgatggcctttttctgAtcgccgctcaggaag
xCas9(D10A) Forward-6	cttcctgagcggcgaTcagaaaaaggccatcgtg
xCas9(D10A) Reverse-6	cgtcgtggatcagctgAatgaagtttctgttggc
xCas9(D10A) Forward-7	gccaacagaaacttcatTcagctgatccacgacg
xCas9(D10A) Reverse-7	tcgtttcccttctgcagtAcgccggcagagg
xCas9(D10A) Forward-8	cctctgccggcgTactgcagaagggaaacga
xCas9(D10A) Reverse-8	cagccttctttgtggcggcaggtcgcttagaaccaccagagtcgcctcccagctgagac
xCas9(D10A) Reverse-9	cgtcatcgtctttgtaatctttcttcttcttagcctgtccagccttctttgtggcggc
xCas9(D10A) Reverse-10	gagagaagtttgttgcgccggatcccttatcgtcatcgtctttgtaatctttcttcttc
Cas9(D10A)-NG Forward-1	gacaagaagtacagcatcggcctggccatcggcaccaactctgtg
Cas9(D10A)-NG Reverse-1	gaataggccacggtggggctgAcgaagccgccgtacttctt
Cas9(D10A)-NG Forward-2	Tcagccccaccgtggcctattc
Cas9(D10A)-NG Reverse-2	gccagttcgtttcccttctgcagGAAgcGggcagaggccagcattctcttc
Cas9(D10A)-NG Forward-3	CgcTTCctgcagaagggaaacgaac
Cas9(D10A)-NG Reverse-3	cagccttctttgtggcggcaggtcgcttagaaccaccagagtcgcctcccagctgagac
Cas9(D10A)-NG Forward-4	ccatcgaccggaagGTgtacaGGagcaccaaagaggtgctggacg
Cas9(D10A)-NG Reverse-4	gagagaagtttgttgcgccggatcccttatcgtcatcgtctttgtaatctttcttcttc
Cas9(D10A)-NG Forward-5	CGcgccttcaagtactttgacaccaccatcgaccggaagGTgtacaGG
Cas9(D10A)-NG Reverse-5	cagcagagagaagtttgttgcgccg
SpG(D10A) Forward-1	gacaagaagtacagcatcggcctggccatcggcaccaactctgtg
SpG(D10A) Reverse-1	CcACAGgaagccgccgtacttcttagggtc
SpG(D10A) Forward-2	gaagtacggcggcttcCTGTgGcccaccgtggcctattc
SpG(D10A) Reverse-2	CtGCTTggcagaggccagcattctcttcc
SpG(D10A) Forward-3	gctggcctctgccAAGCaGctgcagaagggaaacgaactg
SpG(D10A) Reverse-3	TCtgtacTGcttccggtcgatggtggtgtc
SpG(D10A) Forward-4	ccaccatcgaccggaagCAgtacaGAagcaccaaagaggtgc
SpG(D10A) Reverse-4	cgtcatcgtctttgtaatctttcttcttcttagcctgtccagccttctttgtggcggc
SpG(D10A) Reverse-5	gagagaagtttgttgcgccggatcccttatcgtcatcgtctttgtaatctttcttcttc
SpRY(D10A) Forward-1	gacaagaagtacagcatcggcctggccatcggcaccaactctgtg
SpRY(D10A) Reverse-1	TCTctcggctgtttcgccgc
SpRY(D10A) Forward-2	ggcgaaacagccgagAGAacccggctgaagagaac
SpRY(D10A) Reverse-2	TCTgatagactctttgctgaagccgcc
SpRY(D10A) Forward-3	ggcttcagcaaagagtctatcAGAcccaagaggaacagcg
SpRY(D10A) Reverse-3	CcACAGgaagccgccgtacttcttagggtc
SpRY(D10A) Forward-4	gaagtacggcggcttcCTGTgGcccaccgtggcctattc
SpRY(D10A) Reverse-4	CtGCTTggcagaggccagcattctcttcc
SpRY(D10A) Forward-5	gctggcctctgccAAGCaGctgcagaagggaaacgaactg
SpRY(D10A) Reverse-5	TCtggtcagggtaaacaggtggatgatattc
SpRY(D10A) Reverse-6	gtcaaagtacttgaaggcTCTaggggctcccagTCtggtcagggtaaacaggtggatg
SpRY(D10A) Reverse-7	TCtgtacTGcttGGggtcgatggtggtgtcaaagtacttgaaggcTCTaggggc
SpRY(D10A) Reverse-8	gtggatcagggtggcgtccagcacctctttggtgctTCtgtacTGcttGGggtcgatgg
SpRY(D10A) Reverse-9	gacaggtcgatccgtgtctcgtacaggccggtgatgctctggtggatcagggtggcgtc
SpRY(D10A) Reverse-10	gtcgcctcccagctgagacaggtcgatccgtgtctcgtac
SpRY(D10A) Reverse-11	cagccttctttgtggcggcaggtcgcttagaaccaccagagtcgcctcccagctgagac
SpRY(D10A) Reverse-12	cgtcatcgtctttgtaatctttcttcttcttagcctgtccagccttctttgtggcggc
SpRY(D10A) Reverse-13	gagagaagtttgttgcgccggatcccttatcgtcatcgtctttgtaatctttcttcttc
Oligos for plasmid construction
Lentiv2-Guide-Puro Forward	ctagagcgctgccaccatggattacaaagacgatgacgataagg
Lentiv2-Guide-Puro Reverse	gatcccttatcgtcatcgtctttgtaatccatggtggcagcgct
Primers for target sequence evaluation plasmid construction
EGFP-1 Forward	NNNNgaattcGTGAGCAAGGGCGAGGAGCT
EGFP-1 Reverse	gctagcCAGGGTGTCGCCCTCGAAC
EGFP-2 Forward	NNNNgaattcGTGAACCGCATCGAGCTGAAGG
EGFP-2 Reverse	gctagcCTTGTACAGCTCGTCCATGCCG
Luciferase-1 Forward	NNNNgaattcggcgccattctatccgctgg
Luciferase-1 Reverse	gctagcttggaaacgaacaccacggtagg
Luciferase-2 Forward	NNNNgaattccagtcgatgtacacgttcgtcacatc
Luciferase-2 Reverse	gctagcgtaatcctgaaggctcctcagaaacagc
Luciferase-3 Forward	NNNNgaattccaggtatcaggcaaggatatgggctc
Luciferase-3 Reverse	gctagccagcgggagccacctgatag
Luciferase-4 Forward	NNNNgaattcggaatccatcttgctccaacacc
Luciferase-4 Reverse	gctagcggtccaggattctcttcgacatctcc
Oligos and primers for NRAS c.182A>G validation
gRNA-1 Forward	caccGCTGGACAAGAAGAGTACAG
gRNA-1 Reverse	aaacCTGTACTCTTCTTGTCCAGC
gRNA-2 Forward	caccGGACAAGAAGAGTACAGTGC
gRNA-2 Reverse	aaacGCACTGTACTCTTCTTGTCC
NGS Forward-1	CTACACGACGCTCTTCCGATCTGAGGGACAAACCAGATAGGCAG
NGS Reverse-1	AGACGTGTGCTCTTCCGATCTGGCAAATACACAGAGGAAGCCTTCG
NGS Forward-2	AATGATACGGCGACCACCGAGATCTACACTCTTTCCCTACACGACGCTCTTCCGATCT
NGS Reverse-2-index1	CAAGCAGAAGACGGCATACGAGATATCACGTTGTGACTGGAGTTCAGACGTGTGCTCTTCCGATCT
NGS Reverse-2-index2	CAAGCAGAAGACGGCATACGAGATCGATGTTTGTGACTGGAGTTCAGACGTGTGCTCTTCCGATCT
NGS Reverse-2-index3	CAAGCAGAAGACGGCATACGAGATTTAGGCATGTGACTGGAGTTCAGACGTGTGCTCTTCCGATCT
NGS Reverse-2-index4	CAAGCAGAAGACGGCATACGAGATTGACCACTGTGACTGGAGTTCAGACGTGTGCTCTTCCGATCT
NGS Reverse-2-index5	CAAGCAGAAGACGGCATACGAGATACAGTGGTGTGACTGGAGTTCAGACGTGTGCTCTTCCGATCT
NGS Reverse-2-index6	CAAGCAGAAGACGGCATACGAGATGCCAATGTGTGACTGGAGTTCAGACGTGTGCTCTTCCGATCT
NGS Reverse-2-index7	CAAGCAGAAGACGGCATACGAGATCAGATCTGGTGACTGGAGTTCAGACGTGTGCTCTTCCGATCT
NGS Reverse-2-index8	CAAGCAGAAGACGGCATACGAGATACTTGATGGTGACTGGAGTTCAGACGTGTGCTCTTCCGATCT
NGS Reverse-2-index9	CAAGCAGAAGACGGCATACGAGATGATCAGCGGTGACTGGAGTTCAGACGTGTGCTCTTCCGATCT
NGS Reverse-2-index10	CAAGCAGAAGACGGCATACGAGATTAGCTTGTGTGACTGGAGTTCAGACGTGTGCTCTTCCGATCT
NGS Reverse-2-index11	CAAGCAGAAGACGGCATACGAGATGGCTACAGGTGACTGGAGTTCAGACGTGTGCTCTTCCGATCT
NGS Reverse-2-index12	CAAGCAGAAGACGGCATACGAGATCTTGTACTGTGACTGGAGTTCAGACGTGTGCTCTTCCGATCT
Oligos and primers for NRAS KO and cDNA cloning
AAVS1-KO Forward	caccgCCTGTCATGGCATCTTCCAG
AAVS1-KO Forward	aaacCTGGAAGATGCCATGACAGGc
NRAS-KO-A Forward	caccgcaaagtggttctggattagc
NRAS-KO-A Reverse	aaacgctaatccagaaccactttgc
NRAS-KO-B Forward	caccgtgaatatgatcccaccatag
NRAS-KO-B Reverse	aaacctatggtgggatcatattcac
NRAS-KO-C Forward	caccggtggttggagcaggtggtgt
NRAS-KO-C Reverse	aaacacaccacctgctccaaccacc
NRAS-PAM FREE Forward-1	agcgcactgacaattcagctaatccagaaccac
NRAS-PAM FREE Reverse-1	gtggttctggattagctgaattgtcagtgcgct
NRAS-PAM FREE Forward-2	gaatatgatcccaccatagaagattcttacagaaaacaagtgg
NRAS-PAM FREE Reverse-2	ccacttgttttctgtaagaatcttctatggtgggatcatattc
NRAS-WT Forward-1	cttccatttcaggtgtcgtgaggaattctgccaccatgactgagtacaaactggtggtgg
NRAS-WT Reverse-1	caccctaactgacacacattccacaggatcttacatcaccacacatggcaatcccatac
NRAS-Q61R Forward-1	catactggatacagctggacGagaagagtacagtgccatg
NRAS-Q61R Reverse-1	catggcactgtactcttctCgtccagctgtatccagtatg

### Sheet: Genomic site editing
Name	Sequence (5’ to 3’)
gRNAs for endogeneous genomic site base editing
gRNA_FANCF_Forward	caccgGAATCCCTTCTGCAGCACC
gRNA_FANCF_Reverse	aaacGGTGCTGCAGAAGGGATTCc
gRNA_ATP7B_Forward	caccgGATCACGGGGGACAACCGGA
gRNA_ATP7B_Reverse	aaacTCCGGTTGTCCCCCGTGATCc
gRNA_MSTN_Forward	caccgGACTACTTACACTCTGTAGG
gRNA_MSTN_Reverse	aaacCCTACAGAGTGTAAGTAGTCc
Primers for target region amplification and deep sequencing
FANCF_1st_Forward	CTACACGACGCTCTTCCGATCTCCTCTTGCCTCCACTGGTTGT
FANCF_1st_Reverse	AGACGTGTGCTCTTCCGATCTGCGTATCATTTCGCGGATGTTCC
ATP7B_1st_Forward	CTACACGACGCTCTTCCGATCTGAGAACATTGCAAGTGTGGTATCTTGGT
ATP7B_1st_Reverse	AGACGTGTGCTCTTCCGATCTGAGAAAGAGCAGGAGTACAGCTCAGTG
MSTN_1st_Forward	CTACACGACGCTCTTCCGATCTGGAAACAGCTCCTAACATCAGCAAAGA
MSTN_1st_Reverse	AGACGTGTGCTCTTCCGATCTCATACAGGCCAACAGCTTGTTTAAAAGAGC
2nd_Forward	AATGATACGGCGACCACCGAGATCTACACTCTTTCCCTACACGACGCTCTTCCGATCT
2nd_Index1 Reverse	CAAGCAGAAGACGGCATACGAGATATCACGTTGTGACTGGAGTTCAGACGTGTGCTCTTCCGATCT
2nd_Index2 Reverse	CAAGCAGAAGACGGCATACGAGATCGATGTTTGTGACTGGAGTTCAGACGTGTGCTCTTCCGATCT
2nd_Index3 Reverse	CAAGCAGAAGACGGCATACGAGATTTAGGCATGTGACTGGAGTTCAGACGTGTGCTCTTCCGATCT
2nd_Index4 Reverse	CAAGCAGAAGACGGCATACGAGATTGACCACTGTGACTGGAGTTCAGACGTGTGCTCTTCCGATCT
2nd_Index5 Reverse	CAAGCAGAAGACGGCATACGAGATACAGTGGTGTGACTGGAGTTCAGACGTGTGCTCTTCCGATCT
2nd_Index6 Reverse	CAAGCAGAAGACGGCATACGAGATGCCAATGTGTGACTGGAGTTCAGACGTGTGCTCTTCCGATCT
2nd_Index7 Reverse	CAAGCAGAAGACGGCATACGAGATCAGATCTGGTGACTGGAGTTCAGACGTGTGCTCTTCCGATCT
2nd_Index8 Reverse	CAAGCAGAAGACGGCATACGAGATACTTGATGGTGACTGGAGTTCAGACGTGTGCTCTTCCGATCT
2nd_Index9 Reverse	CAAGCAGAAGACGGCATACGAGATGATCAGCGGTGACTGGAGTTCAGACGTGTGCTCTTCCGATCT
2nd_Index10 Reverse	CAAGCAGAAGACGGCATACGAGATTAGCTTGTGTGACTGGAGTTCAGACGTGTGCTCTTCCGATCT
2nd_Index11 Reverse	CAAGCAGAAGACGGCATACGAGATGGCTACAGGTGACTGGAGTTCAGACGTGTGCTCTTCCGATCT
2nd_Index12 Reverse	CAAGCAGAAGACGGCATACGAGATCTTGTACTGTGACTGGAGTTCAGACGTGTGCTCTTCCGATCT
gRNAs for endogeneous installment of SNVs with non-classic PAMs
gRNA_ATR_Forward	caccgGGTATCATGACTGATTGTA
gRNA_ATR_Reverse	aaacTACAATCAGTCATGATACCc
gRNA_MTOR_Forward	caccgGGCCACAAGGGCATCCTCC
gRNA_MTOR_Reverse	aaacGGAGGATGCCCTTGTGGCCc
gRNA_NF1_Forward	caccgCAGACACAAAGGCTCCTAA
gRNA_NF1_Reverse	aaacTTAGGAGCCTTTGTGTCTGc
gRNA_NF1_Forward	caccgTGCATACCTGGGTCCTCCA
gRNA_NF1_Reverse	aaacTGGAGGACCCAGGTATGCAc
gRNA_MTOR_Forward	caccgGGTGGGAGAGACTGCAGGT
gRNA_MTOR_Reverse	aaacACCTGCAGTCTCTCCCACCc
gRNA_NF1_Forward	caccgGCACATAGAGCATGAACAA
gRNA_NF1_Reverse	aaacTTGTTCATGCTCTATGTGCc
gRNA_PRPF8_Forward	caccgGCTACATACAGCCATGGGA
gRNA_PRPF8_Reverse	aaacTCCCATGGCTGTATGTAGCc
gRNA_ATR_Forward	caccgGGTATCATGACTGATTGTA
gRNA_ATR_Reverse	aaacTACAATCAGTCATGATACCc
gRNA_MTOR_Forward	caccgGGGTACAGCTCTCACCAAG
gRNA_MTOR_Reverse	aaacCTTGGTGAGAGCTGTACCCc
gRNA_PRPF8_Forward	caccgCACTCACCAGACCGTGCAC
gRNA_PRPF8_Reverse	aaacGTGCACGGTCTGGTGAGTGc
gRNA_MTOR_Forward	caccgGCATCAGGACCTCTTCTCC
gRNA_MTOR_Reverse	aaacGGAGAAGAGGTCCTGATGCc
gRNA_MTOR_Forward	caccgGTACAGCTCTCACCAAGGC
gRNA_MTOR_Reverse	aaacGCCTTGGTGAGAGCTGTACc
gRNA_NF1_Forward	caccgAGGAGCCAGGAGAGAATGA
gRNA_NF1_Reverse	aaacTCATTCTCTCCTGGCTCCTc
gRNA_ATR_Forward	caccgGGTATCATGACTGATTGTA
gRNA_ATR_Reverse	aaacTACAATCAGTCATGATACCc
gRNA_CHD4_Forward	caccgTGCTTACTTGAACATGTCA
gRNA_CHD4_Reverse	aaacTGACATGTTCAAGTAAGCAc
gRNA_NF1_Forward	caccgCCATAGGTGAGATCAAATG
gRNA_NF1_Reverse	aaacCATTTGATCTCACCTATGGc
gRNA_NF1_Forward	caccgCTCATAGGAGCCAGGAGAG
gRNA_NF1_Reverse	aaacCTCTCCTGGCTCCTATGAGc
gRNA_PRPF8_Forward	caccgCTATGAGGAGTTCACCCAC
gRNA_PRPF8_Reverse	aaacGTGGGTGAACTCCTCATAGc
gRNA_BRAF_Forward	caccgGGGGACATGGAGCCCGAGG
gRNA_BRAF_Reverse	aaacCCTCGGGCTCCATGTCCCCc
gRNA_CDC45_Forward	caccgATCTCCTGATACAGGGACA
gRNA_CDC45_Reverse	aaacTGTCCCTGTATCAGGAGATc
gRNA_EEF2_Forward	caccgCCCGTGGAGGCCAGACCCA
gRNA_EEF2_Reverse	aaacTGGGTCTGGCCTCCACGGGc
gRNA_EEF2_Forward	caccgACCCGTGGAGGCCAGACCC
gRNA_EEF2_Reverse	aaacGGGTCTGGCCTCCACGGGTc
gRNA_SNRNP200_Forward	caccgATGTCCAGTGCTCCCAGTT
gRNA_SNRNP200_Reverse	aaacAACTGGGAGCACTGGACATc
gRNA_MCM2_Forward	caccgTGCCGCTGGACATACGCCG
gRNA_MCM2_Reverse	aaacCGGCGTATGTCCAGCGGCAc
gRNA_POLR1C_Forward	caccgGCTGCAGGGGGCTCCGATG
gRNA_POLR1C_Reverse	aaacCATCGGAGCCCCCTGCAGCc
gRNA_NF1_Forward	caccgGATCTCCAGACAAGAGCTA
gRNA_NF1_Reverse	aaacTAGCTCTTGTCTGGAGATCc
gRNA_CDC45_Forward	caccgATCTCCTGATACAGGGACA
gRNA_CDC45_Reverse	aaacTGTCCCTGTATCAGGAGATc
gRNA_MAP2K2_Forward	caccgGCCGTCCTAGAGGGCACAC
gRNA_MAP2K2_Reverse	aaacGTGTGCCCTCTAGGACGGCc
gRNA_EEF2_Forward	caccgACCCGTGGAGGCCAGACCC
gRNA_EEF2_Reverse	aaacGGGTCTGGCCTCCACGGGTc
gRNA_RPL19_Forward	caccgGCGCCTCCAGGCCAAGAAG
gRNA_RPL19_Reverse	aaacCTTCTTGGCCTGGAGGCGCc
gRNA_NF1_Forward	caccgGATCCGCAAGCCAAGTGCA
gRNA_NF1_Reverse	aaacTGCACTTGGCTTGCGGATCc
gRNA_RPL19_Forward	caccgGCGCCTCCAGGCCAAGAAG
gRNA_RPL19_Reverse	aaacCTTCTTGGCCTGGAGGCGCc
gRNA_NF1_Forward	caccgTTTCCGCCACCTCTGTGAG
gRNA_NF1_Reverse	aaacCTCACAGAGGTGGCGGAAAc
gRNA_NF1_Forward	caccgCTGGCCGACAGTTGGATAG
gRNA_NF1_Reverse	aaacCTATCCAACTGTCGGCCAGc
gRNA_RPS19_Forward	caccgCCTCCGGGGTGGCGCTGGG
gRNA_RPS19_Reverse	aaacCCCAGCGCCACCCCGGAGGc
gRNA_TP53_Forward	caccgCCTGTCCTGGGAGAGACCG
gRNA_TP53_Reverse	aaacCGGTCTCTCCCAGGACAGGc
gRNA_RPL19_Forward	caccgGCGCCTCCAGGCCAAGAAG
gRNA_RPL19_Reverse	aaacCTTCTTGGCCTGGAGGCGCc
Primers for non-classic PAM SNV editing region amplification and deep sequencing
ATR_1st_Forward	CTACACGACGCTCTTCCGATCTccacattaagcatgagcactca
ATR_1st_Reverse	AGACGTGTGCTCTTCCGATCTggcccaatgtccaggaaatg
MTOR_1st_Forward	CTACACGACGCTCTTCCGATCTccttcttctgtgtacctcacagc
MTOR_1st_Reverse	AGACGTGTGCTCTTCCGATCTcagcatcagctctgggtc
NF1_1st_Forward	CTACACGACGCTCTTCCGATCTgagtcctcagtgaaagcttaaacac
NF1_1st_Reverse	AGACGTGTGCTCTTCCGATCTgatccctgattccatttcttgcc
NF1_1st_Forward	CTACACGACGCTCTTCCGATCTgtgtagtgctaaatgtgaactgct
NF1_1st_Reverse	AGACGTGTGCTCTTCCGATCTctggtaaggttaaggctggacc
MTOR_1st_Forward	CTACACGACGCTCTTCCGATCTcatcaggccatggtttcttgc
MTOR_1st_Reverse	AGACGTGTGCTCTTCCGATCTgtaggggtaggtgggtgaac
NF1_1st_Forward	CTACACGACGCTCTTCCGATCTggtcagggagtacaccaagtatc
NF1_1st_Reverse	AGACGTGTGCTCTTCCGATCTcaggtcctcttctaaagccaagg
PRPF8_1st_Forward	CTACACGACGCTCTTCCGATCTgtatcacacactttcgttcaggaatgag
PRPF8_1st_Reverse	AGACGTGTGCTCTTCCGATCTgcccacctgttctgagcaatg
ATR_1st_Forward	CTACACGACGCTCTTCCGATCTccacattaagcatgagcactca
ATR_1st_Reverse	AGACGTGTGCTCTTCCGATCTggcccaatgtccaggaaatg
MTOR_1st_Forward	CTACACGACGCTCTTCCGATCTgcttcggaacaaaacctcgt
MTOR_1st_Reverse	AGACGTGTGCTCTTCCGATCTcagggtggacttagctggac
PRPF8_1st_Forward	CTACACGACGCTCTTCCGATCTgtgagcccaccagataaccc
PRPF8_1st_Reverse	AGACGTGTGCTCTTCCGATCTcaccagcttttccacactcc
MTOR_1st_Forward	CTACACGACGCTCTTCCGATCTgtgtgtgtataggtcagtggga
MTOR_1st_Reverse	AGACGTGTGCTCTTCCGATCTcactgagagatctgggtgca
MTOR_1st_Forward	CTACACGACGCTCTTCCGATCTgcttcggaacaaaacctcgt
MTOR_1st_Reverse	AGACGTGTGCTCTTCCGATCTcagggtggacttagctggac
NF1_1st_Forward	CTACACGACGCTCTTCCGATCTcagtctgacagagttctcattaccc
NF1_1st_Reverse	AGACGTGTGCTCTTCCGATCTctgtgactgtttccaaggatgtc
ATR_1st_Forward	CTACACGACGCTCTTCCGATCTccacattaagcatgagcactca
ATR_1st_Reverse	AGACGTGTGCTCTTCCGATCTggcccaatgtccaggaaatg
CHD4_1st_Forward	CTACACGACGCTCTTCCGATCTctcccgtttcctcttatcccttg
CHD4_1st_Reverse	AGACGTGTGCTCTTCCGATCTccaaacactccacctcagc
NF1_1st_Forward	CTACACGACGCTCTTCCGATCTcactgtacggtccttgcaatg
NF1_1st_Reverse	AGACGTGTGCTCTTCCGATCTttactaacatggccttgctgaag
NF1_1st_Forward	CTACACGACGCTCTTCCGATCTcagtctgacagagttctcattaccc
NF1_1st_Reverse	AGACGTGTGCTCTTCCGATCTctgtgactgtttccaaggatgtc
PRPF8_1st_Forward	CTACACGACGCTCTTCCGATCTgggagaacagcttcgtgtct
PRPF8_1st_Reverse	AGACGTGTGCTCTTCCGATCTcctcattctgcaggttccag
BRAF_1st_Forward	CTACACGACGCTCTTCCGATCTctcggttataagatggcggcg
BRAF_1st_Reverse	AGACGTGTGCTCTTCCGATCTcactcacctcctccggaatg
CDC45_1st_Forward	CTACACGACGCTCTTCCGATCTgcctactgacttctgccaaa
CDC45_1st_Reverse	AGACGTGTGCTCTTCCGATCTgcacagactcacctccgg
EEF2_1st_Forward	CTACACGACGCTCTTCCGATCTccagatcgatcctgtcctcg
EEF2_1st_Reverse	AGACGTGTGCTCTTCCGATCTctactttcttggcccgctcg
EEF2_1st_Forward	CTACACGACGCTCTTCCGATCTccagatcgatcctgtcctcg
EEF2_1st_Reverse	AGACGTGTGCTCTTCCGATCTctactttcttggcccgctcg
SNRNP200_1st_Forward	CTACACGACGCTCTTCCGATCTcatcatcaaaggcacccagg
SNRNP200_1st_Reverse	AGACGTGTGCTCTTCCGATCTcctctgatctgctagctttcc
MCM2_1st_Forward	CTACACGACGCTCTTCCGATCTcgaagtcgcagtttctcaagt
MCM2_1st_Reverse	AGACGTGTGCTCTTCCGATCTgacacactcctcggtcagc
POLR1C_1st_Forward	CTACACGACGCTCTTCCGATCTaagaagttcagaaaggcggc
POLR1C_1st_Reverse	AGACGTGTGCTCTTCCGATCTcgatggcagcgtcagtgg
NF1_1st_Forward	CTACACGACGCTCTTCCGATCTgactcagccatggtcctctc
NF1_1st_Reverse	AGACGTGTGCTCTTCCGATCTgtgttggcctgagaaggttg
CDC45_1st_Forward	CTACACGACGCTCTTCCGATCTgcctactgacttctgccaaa
CDC45_1st_Reverse	AGACGTGTGCTCTTCCGATCTgcacagactcacctccgg
MAP2K2_1st_Forward	CTACACGACGCTCTTCCGATCTactccttgtgtgccctctag
MAP2K2_1st_Reverse	AGACGTGTGCTCTTCCGATCTgaagaggtccgtgcagagt
EEF2_1st_Forward	CTACACGACGCTCTTCCGATCTccagatcgatcctgtcctcg
EEF2_1st_Reverse	AGACGTGTGCTCTTCCGATCTctactttcttggcccgctcg
RPL19_1st_Forward	CTACACGACGCTCTTCCGATCTctcttccctgaccagtgacc
RPL19_1st_Reverse	AGACGTGTGCTCTTCCGATCTgtatgtacagacaaagtgggaggtt
NF1_1st_Forward	CTACACGACGCTCTTCCGATCTaggaatcgacaaggagaacgt
NF1_1st_Reverse	AGACGTGTGCTCTTCCGATCTgcaagcttcacacgatcttct
RPL19_1st_Forward	CTACACGACGCTCTTCCGATCTctcttccctgaccagtgacc
RPL19_1st_Reverse	AGACGTGTGCTCTTCCGATCTgtatgtacagacaaagtgggaggtt
NF1_1st_Forward	CTACACGACGCTCTTCCGATCTagaagtggccctgtacatgt
NF1_1st_Reverse	AGACGTGTGCTCTTCCGATCTaggcaaactccatgaatgtgt
NF1_1st_Forward	CTACACGACGCTCTTCCGATCTgactcagccatggtcctctc
NF1_1st_Reverse	AGACGTGTGCTCTTCCGATCTgtgttggcctgagaaggttg
RPS19_1st_Forward	CTACACGACGCTCTTCCGATCTggaattgtttacctgagaccttg
RPS19_1st_Reverse	AGACGTGTGCTCTTCCGATCTcatgacgccgtttctctgac
TP53_1st_Forward	CTACACGACGCTCTTCCGATCTtgggacggaacagctttga
TP53_1st_Reverse	AGACGTGTGCTCTTCCGATCTccgcttcttgtcctgcttg
RPL19_1st_Forward	CTACACGACGCTCTTCCGATCTctcttccctgaccagtgacc
RPL19_1st_Reverse	AGACGTGTGCTCTTCCGATCTgtatgtacagacaaagtgggaggtt
2nd_Index1_Forward	AATGATACGGCGACCACCGAGATCTACACAGCGCTAGACACTCTTTCCCTACACGACGCTCTTCCGATCT
2nd_Index2_Forward	AATGATACGGCGACCACCGAGATCTACACGATATCGAACACTCTTTCCCTACACGACGCTCTTCCGATCT
2nd_Index3_Forward	AATGATACGGCGACCACCGAGATCTacacCGCAGACGACACTCTTTCCCTACACGACGCTCTTCCGATCT
2nd_Index4_Forward	AATGATACGGCGACCACCGAGATCTacacTATGAGTAACACTCTTTCCCTACACGACGCTCTTCCGATCT
2nd_Index5_Forward	AATGATACGGCGACCACCGAGATCTacacAGGTGCGTACACTCTTTCCCTACACGACGCTCTTCCGATCT
2nd_Index6_Forward	AATGATACGGCGACCACCGAGATCTacacGAACATACACACTCTTTCCCTACACGACGCTCTTCCGATCT
2nd_Index1 Reverse	CAAGCAGAAGACGGCATACGAGATATCACGTTGTGACTGGAGTTCAGACGTGTGCTCTTCCGATCT
2nd_Index2 Reverse	CAAGCAGAAGACGGCATACGAGATCGATGTTTGTGACTGGAGTTCAGACGTGTGCTCTTCCGATCT
2nd_Index3 Reverse	CAAGCAGAAGACGGCATACGAGATTTAGGCATGTGACTGGAGTTCAGACGTGTGCTCTTCCGATCT
2nd_Index4 Reverse	CAAGCAGAAGACGGCATACGAGATTGACCACTGTGACTGGAGTTCAGACGTGTGCTCTTCCGATCT
2nd_Index5 Reverse	CAAGCAGAAGACGGCATACGAGATACAGTGGTGTGACTGGAGTTCAGACGTGTGCTCTTCCGATCT
2nd_Index6 Reverse	CAAGCAGAAGACGGCATACGAGATGCCAATGTGTGACTGGAGTTCAGACGTGTGCTCTTCCGATCT
2nd_Index7 Reverse	CAAGCAGAAGACGGCATACGAGATCAGATCTGGTGACTGGAGTTCAGACGTGTGCTCTTCCGATCT
2nd_Index8 Reverse	CAAGCAGAAGACGGCATACGAGATACTTGATGGTGACTGGAGTTCAGACGTGTGCTCTTCCGATCT
2nd_Index9 Reverse	CAAGCAGAAGACGGCATACGAGATGATCAGCGGTGACTGGAGTTCAGACGTGTGCTCTTCCGATCT
2nd_Index10 Reverse	CAAGCAGAAGACGGCATACGAGATTAGCTTGTGTGACTGGAGTTCAGACGTGTGCTCTTCCGATCT
2nd_Index11 Reverse	CAAGCAGAAGACGGCATACGAGATGGCTACAGGTGACTGGAGTTCAGACGTGTGCTCTTCCGATCT
2nd_Index12 Reverse	CAAGCAGAAGACGGCATACGAGATCTTGTACTGTGACTGGAGTTCAGACGTGTGCTCTTCCGATCT

### Sheet: Sequencing lib construction
Name	Sequence (5’ to 3’)
Primers for target sequence evaluation and SNV modeling sequencing library construction
lentiCRISPR_1st_Forward	AATGGACTATCATATGCTTACCGTAACTTGAAAGTATTTCG
lentiCRISPR_1st_Reverse	GGAGTTCAGACGTGTGCTCTTCCGATCTCCACTCCTTTCAAGACCTAGCTAG
lentiCRISPR_2nd_ Forward	AATGATACGGCGACCACCGAGATCTACACTCTTTCCCTACACGACGCTCTTCCGATCTATCTTGTGGAAAGGACGAAACACC
lentiCRISPR_2nd_Index1 Reverse	CAAGCAGAAGACGGCATACGAGATATCACGTTGTGACTGGAGTTCAGACGTGTGCTCTTCCGATCT
lentiCRISPR_2nd_Index2 Reverse	CAAGCAGAAGACGGCATACGAGATCGATGTTTGTGACTGGAGTTCAGACGTGTGCTCTTCCGATCT
lentiCRISPR_2nd_Index3 Reverse	CAAGCAGAAGACGGCATACGAGATTTAGGCATGTGACTGGAGTTCAGACGTGTGCTCTTCCGATCT
lentiCRISPR_2nd_Index4 Reverse	CAAGCAGAAGACGGCATACGAGATTGACCACTGTGACTGGAGTTCAGACGTGTGCTCTTCCGATCT
lentiCRISPR_2nd_Index5 Reverse	CAAGCAGAAGACGGCATACGAGATACAGTGGTGTGACTGGAGTTCAGACGTGTGCTCTTCCGATCT
lentiCRISPR_2nd_Index6 Reverse	CAAGCAGAAGACGGCATACGAGATGCCAATGTGTGACTGGAGTTCAGACGTGTGCTCTTCCGATCT
lentiCRISPR_2nd_Index7 Reverse	CAAGCAGAAGACGGCATACGAGATCAGATCTGGTGACTGGAGTTCAGACGTGTGCTCTTCCGATCT
lentiCRISPR_2nd_Index8 Reverse	CAAGCAGAAGACGGCATACGAGATACTTGATGGTGACTGGAGTTCAGACGTGTGCTCTTCCGATCT
lentiCRISPR_2nd_Index9 Reverse	CAAGCAGAAGACGGCATACGAGATGATCAGCGGTGACTGGAGTTCAGACGTGTGCTCTTCCGATCT
lentiCRISPR_2nd_Index10 Reverse	CAAGCAGAAGACGGCATACGAGATTAGCTTGTGTGACTGGAGTTCAGACGTGTGCTCTTCCGATCT
lentiCRISPR_2nd_Index11 Reverse	CAAGCAGAAGACGGCATACGAGATGGCTACAGGTGACTGGAGTTCAGACGTGTGCTCTTCCGATCT
lentiCRISPR_2nd_Index12 Reverse	CAAGCAGAAGACGGCATACGAGATCTTGTACTGTGACTGGAGTTCAGACGTGTGCTCTTCCGATCT
Primers for drug resistance BE screen sequencing library construction
lentiCRISPR_1st_Forward	AATGGACTATCATATGCTTACCGTAACTTGAAAGTATTTCG
lentiCRISPR_1st_Reverse	GGAGTTCAGACGTGTGCTCTTCCGATCTCCAGTACACGACATCACTTTCCCAGTTTAC
lentiCRISPR_2nd_ Forward	AATGATACGGCGACCACCGAGATCTACACTCTTTCCCTACACGACGCTCTTCCGATCTATCTTGTGGAAAGGACGAAACACC
lentiCRISPR_2nd_Index1 Reverse	CAAGCAGAAGACGGCATACGAGATATCACGTTGTGACTGGAGTTCAGACGTGTGCTCTTCCGATCT
lentiCRISPR_2nd_Index2 Reverse	CAAGCAGAAGACGGCATACGAGATCGATGTTTGTGACTGGAGTTCAGACGTGTGCTCTTCCGATCT
lentiCRISPR_2nd_Index3 Reverse	CAAGCAGAAGACGGCATACGAGATTTAGGCATGTGACTGGAGTTCAGACGTGTGCTCTTCCGATCT
lentiCRISPR_2nd_Index4 Reverse	CAAGCAGAAGACGGCATACGAGATTGACCACTGTGACTGGAGTTCAGACGTGTGCTCTTCCGATCT
lentiCRISPR_2nd_Index5 Reverse	CAAGCAGAAGACGGCATACGAGATACAGTGGTGTGACTGGAGTTCAGACGTGTGCTCTTCCGATCT
lentiCRISPR_2nd_Index6 Reverse	CAAGCAGAAGACGGCATACGAGATGCCAATGTGTGACTGGAGTTCAGACGTGTGCTCTTCCGATCT
lentiCRISPR_2nd_Index7 Reverse	CAAGCAGAAGACGGCATACGAGATCAGATCTGGTGACTGGAGTTCAGACGTGTGCTCTTCCGATCT
lentiCRISPR_2nd_Index8 Reverse	CAAGCAGAAGACGGCATACGAGATACTTGATGGTGACTGGAGTTCAGACGTGTGCTCTTCCGATCT
lentiCRISPR_2nd_Index9 Reverse	CAAGCAGAAGACGGCATACGAGATGATCAGCGGTGACTGGAGTTCAGACGTGTGCTCTTCCGATCT
lentiCRISPR_2nd_Index10 Reverse	CAAGCAGAAGACGGCATACGAGATTAGCTTGTGTGACTGGAGTTCAGACGTGTGCTCTTCCGATCT
lentiCRISPR_2nd_Index11 Reverse	CAAGCAGAAGACGGCATACGAGATGGCTACAGGTGACTGGAGTTCAGACGTGTGCTCTTCCGATCT
lentiCRISPR_2nd_Index12 Reverse	CAAGCAGAAGACGGCATACGAGATCTTGTACTGTGACTGGAGTTCAGACGTGTGCTCTTCCGATCT
Primers for druggable gene screen sequencing library construction
lentiCRISPR_1st_Forward	AATGGACTATCATATGCTTACCGTAACTTGAAAGTATTTCG
lentiCRISPR_1st_Reverse	TGTTGCCCAGCACCTTGAATTTCT
lentiCRISPR_2st_Forward	AATGGACTATCATATGCTTACCGTAACTTGAAAGTATTTCG
lentiCRISPR_2st_Reverse	GGAGTTCAGACGTGTGCTCTTCCGATCTCCAGTACACGACATCACTTTCCCAGTTTAC
lentiCRISPR_3nd_ Index1 Forward	AATGATACGGCGACCACCGAGATCTACACTCCGACACACACTCTTTCCCTACACGACGCTCTTCCGATCTATCTTGTGGAAAGGACGAAACACC
lentiCRISPR_3nd_ Index2 Forward	AATGATACGGCGACCACCGAGATCTACACCTTAGTGTACACTCTTTCCCTACACGACGCTCTTCCGATCTATCTTGTGGAAAGGACGAAACACC
lentiCRISPR_3nd_Index1 Reverse	CAAGCAGAAGACGGCATACGAGATATCACGTTGTGACTGGAGTTCAGACGTGTGCTCTTCCGATCT
lentiCRISPR_3nd_Index2 Reverse	CAAGCAGAAGACGGCATACGAGATCGATGTTTGTGACTGGAGTTCAGACGTGTGCTCTTCCGATCT
lentiCRISPR_3nd_Index3 Reverse	CAAGCAGAAGACGGCATACGAGATTTAGGCATGTGACTGGAGTTCAGACGTGTGCTCTTCCGATCT
lentiCRISPR_3nd_Index4 Reverse	CAAGCAGAAGACGGCATACGAGATTGACCACTGTGACTGGAGTTCAGACGTGTGCTCTTCCGATCT
lentiCRISPR_3nd_Index5 Reverse	CAAGCAGAAGACGGCATACGAGATACAGTGGTGTGACTGGAGTTCAGACGTGTGCTCTTCCGATCT
lentiCRISPR_3nd_Index6 Reverse	CAAGCAGAAGACGGCATACGAGATGCCAATGTGTGACTGGAGTTCAGACGTGTGCTCTTCCGATCT
lentiCRISPR_3nd_Index7 Reverse	CAAGCAGAAGACGGCATACGAGATCAGATCTGGTGACTGGAGTTCAGACGTGTGCTCTTCCGATCT
lentiCRISPR_3nd_Index8 Reverse	CAAGCAGAAGACGGCATACGAGATACTTGATGGTGACTGGAGTTCAGACGTGTGCTCTTCCGATCT
lentiCRISPR_3nd_Index9 Reverse	CAAGCAGAAGACGGCATACGAGATGATCAGCGGTGACTGGAGTTCAGACGTGTGCTCTTCCGATCT
lentiCRISPR_3nd_Index10 Reverse	CAAGCAGAAGACGGCATACGAGATTAGCTTGTGTGACTGGAGTTCAGACGTGTGCTCTTCCGATCT
lentiCRISPR_3nd_Index11 Reverse	CAAGCAGAAGACGGCATACGAGATGGCTACAGGTGACTGGAGTTCAGACGTGTGCTCTTCCGATCT
lentiCRISPR_3nd_Index12 Reverse	CAAGCAGAAGACGGCATACGAGATCTTGTACTGTGACTGGAGTTCAGACGTGTGCTCTTCCGATCT
